# Hierarchical Representation Learning for Drug Mechanism-of-Action Prediction from Gene Expression Data

**DOI:** 10.64898/2026.02.03.703502

**Authors:** Nikoletta Katsaouni, Marcel H. Schulz

## Abstract

Deciphering drug mechanisms of action (MoAs) from transcriptional responses is key for discovery and repurposing. While recent machine learning approaches improve prediction accuracy beyond traditional similarity metrics, they often lack biological structure and interpretability in the learned space. We introduce a hierarchical representation learning framework that explicitly enforces mechanistically coherent organization using dual ArcFace objectives, yielding an interpretable latent space that captures both MoA-level separation and compound-level substructure. Gene importance and pathway enrichment analyses confirm that the learned representations recover established signaling programs. Trained on LINCS L1000 data, the model also improves F1 performance over state-of-the-art baselines and generalizes to unseen compounds and cell types. Additionally, the latent space generalizes to CRISPR knockdowns without the need for retraining, indicating it captures pathway-level perturbations independently of modality.
