## supplementary_4 for "Hierarchical Representation Learning for Drug Mechanism-of-Action Prediction from Gene Expression Data": Supplementary_File_4.xlsx

### Sheet: afatinib
Table 1
cell_iname	nearest_dose	pert_time	MOA_pred	Correct
A375	1.11	24.0	EGFR-i	True
A549	10.0	24.0	EGFR-i	True
BT20	0.04	24.0	EGFR-i	True
HA1E	0.04	24.0	CDK-i	False
HA1E	10.0	24.0	EGFR-i	True
HME1	10.0	24.0	EGFR-i	True
HPTEC	0.3	6.0	EGFR-i	True
HPTEC	0.3	24.0	EGFR-i	True
HPTEC	1.11	6.0	EGFR-i	True
HPTEC	1.11	24.0	EGFR-i	True
HPTEC	3.33	6.0	EGFR-i	True
HPTEC	3.33	24.0	EGFR-i	True
HPTEC	10.0	6.0	EGFR-i	True
HPTEC	10.0	24.0	EGFR-i	True
HPTEC	30.0	6.0	EGFR-i	True
HPTEC	30.0	24.0	EGFR-i	True
HPTEC	100.0	6.0	Topo-i	False
HS578T	10.0	24.0	EGFR-i	True
HT29	10.0	24.0	EGFR-i	True
LNCAP	10.0	24.0	EGFR-i	True
MCF10A	0.04	24.0	EGFR-i	True
MCF10A	0.12	24.0	EGFR-i	True
MCF10A	0.37	24.0	EGFR-i	True
MCF10A	1.11	24.0	EGFR-i	True
MCF10A	3.33	24.0	EGFR-i	True
MCF10A	10.0	24.0	EGFR-i	True
MDAMB231	10.0	24.0	EGFR-i	True
PC3	10.0	24.0	EGFR-i	True
SKBR3	1.11	24.0	EGFR-i	True
SKBR3	10.0	24.0	EGFR-i	True

### Sheet: canertinib
Table 1
cell_iname	nearest_dose	pert_time	MOA_pred	Correct
1HAE	10.0	24.0	EGFR-i	True
A375	10.0	6.0	EGFR-i	True
A375	10.0	24.0	EGFR-i	True
A549	0.04	24.0	EGFR-i	True
A549	0.74	24.0	EGFR-i	True
A549	1.11	6.0	antimetabolite	False
A549	3.33	24.0	EGFR-i	True
A549	10.0	6.0	EGFR-i	True
A549	10.0	24.0	EGFR-i	True
A549	10.0	24.0	EGFR-i	True
A549	10.0	24.0	PI3K-i	False
BJAB	10.0	24.0	EGFR-i	True
BT20	0.04	24.0	MEK/ERK-i	False
BT20	3.33	24.0	EGFR-i	True
HA1E	2.22	24.0	EGFR-i	True
HA1E	3.33	24.0	EGFR-i	True
HA1E	3.33	24.0	PI3K-i	False
HA1E	3.33	24.0	mTOR-i	False
HA1E	10.0	6.0	EGFR-i	True
HA1E	10.0	24.0	EGFR-i	True
HBL1	0.01	24.0	antimicrotubule	False
HBL1	0.04	24.0	antimicrotubule	False
HBL1	125	24.0	antimicrotubule	False
HBL1	0.66	24.0	antimicrotubule	False
HBL1	2.5	24.0	MEK/ERK-i	False
HBL1	10.0	24.0	HSP-i	False
HCC515	0.04	24.0	EGFR-i	True
HCC515	125	24.0	EGFR-i	True
HCC515	0.37	24.0	EGFR-i	True
HCC515	1.11	24.0	EGFR-i	True
HCC515	3.33	24.0	EGFR-i	True
HCC515	10.0	6.0	EGFR-i	True
HCC515	10.0	24.0	EGFR-i	True
HELA	10.0	24.0	EGFR-i	True
HEPG2	1.11	24.0	EGFR-i	True
HFL1	10.0	24.0	EGFR-i	True
HME1	0.37	24.0	EGFR-i	True
HME1	1.11	24.0	EGFR-i	True
HME1	3.33	24.0	EGFR-i	True
HS578T	10.0	24.0	EGFR-i	True
HT29	10.0	6.0	EGFR-i	True
K562	10.0	24.0	EGFR-i	True
KMS34	10.0	24.0	EGFR-i	True
LNCAP	10.0	24.0	EGFR-i	True
MCF10A	0.04	24.0	EGFR-i	True
MCF10A	0.12	24.0	EGFR-i	True
MCF10A	0.37	24.0	EGFR-i	True
MCF10A	0.74	24.0	CDK-i	False
MCF10A	1.11	6.0	EGFR-i	True
MCF10A	1.11	24.0	EGFR-i	True
MCF10A	1.11	24.0	EGFR-i	True
MCF10A	1.11	24.0	EGFR-i	True
MCF10A	1.11	24.0	EGFR-i	True
MCF10A	2.22	24.0	EGFR-i	True
MCF10A	3.33	24.0	EGFR-i	True
MCF10A	3.33	24.0	EGFR-i	True
MCF10A	3.33	24.0	EGFR-i	True
MCF10A	3.33	24.0	EGFR-i	True
MCF10A	10.0	6.0	EGFR-i	True
MCF10A	10.0	24.0	EGFR-i	True
MCF10A	10.0	24.0	EGFR-i	True
MCF10A	10.0	24.0	EGFR-i	True
MCF7	1.11	24.0	MEK/ERK-i	False
MCF7	3.33	24.0	PI3K-i	False
MCF7	3.33	24.0	MEK/ERK-i	False
MCF7	10.0	6.0	EGFR-i	True
MCF7	10.0	6.0	EGFR-i	True
MCF7	10.0	24.0	EGFR-i	True
MCF7	10.0	24.0	mTOR-i	False
MINO	0.01	24.0	HSP-i	False
MINO	0.04	24.0	glucocorticoid	False
MINO	125	24.0	CDK-i	False
MINO	0.66	24.0	CDK-i	False
MINO	2.5	24.0	glucocorticoid	False
MINO	10.0	24.0	EGFR-i	True
NL20	10.0	24.0	EGFR-i	True
OCILY19	0.66	24.0	CDK-i	False
OCILY19	2.5	24.0	EGFR-i	True
OCILY3	0.66	24.0	HDAC-i	False
OCILY3	2.5	24.0	antimicrotubule	False
OCILY3	10.0	24.0	glucocorticoid	False
PC3	10.0	24.0	EGFR-i	True
PC3	10.0	24.0	EGFR-i	True
SKBR3	0.04	24.0	MEK/ERK-i	False
SKBR3	1.11	24.0	EGFR-i	True
SKBR3	3.33	24.0	EGFR-i	True
SKBR3	10.0	24.0	EGFR-i	True
SKMEL5	10.0	24.0	EGFR-i	True
TMD8	0.01	24.0	HSP-i	False
TMD8	0.04	24.0	HDAC-i	False
TMD8	125	24.0	MEK/ERK-i	False
TMD8	0.66	24.0	HDAC-i	False
TMD8	2.5	24.0	HSP-i	False
U2OS	10.0	24.0	HDAC-i	False
WI38	10.0	24.0	EGFR-i	True
YAPC	1.11	24.0	PI3K-i	False
YAPC	2.22	24.0	EGFR-i	True
YAPC	3.33	24.0	EGFR-i	True
YAPC	10.0	24.0	EGFR-i	True
