## Supplementary_1 for "Hierarchical Representation Learning for Drug Mechanism-of-Action Prediction from Gene Expression Data": Supplementary_File_1.xlsx

### Sheet: moa_stats
MOA	total_support	folds_with_support	mean_intra_corr	folds_with_corr_ok	support_ok	folds_ok	corr_ok	kept	discard_reason
HDAC-i	26778	7	0.306551	7	TRUE	TRUE	TRUE	TRUE
PI3K-i	15954	7	0.180025	7	TRUE	TRUE	TRUE	TRUE
Topo-i	11432	7	0.21038	7	TRUE	TRUE	TRUE	TRUE
mTOR-i	11273	7	0.190195	7	TRUE	TRUE	TRUE	TRUE
HSP-i	11178	7	0.224208	7	TRUE	TRUE	TRUE	TRUE
MEK/ERK-i	10564	7	0.185708	7	TRUE	TRUE	TRUE	TRUE
CDK-i	10055	7	0.131834	7	TRUE	TRUE	TRUE	TRUE
EGFR-i	5829	7	0.0934246	7	TRUE	TRUE	TRUE	TRUE
antimicrotubule	5493	7	0.200521	7	TRUE	TRUE	TRUE	TRUE
antimetabolite	4222	7	0.0994319	7	TRUE	TRUE	TRUE	TRUE
glucocorticoid	3495	7	0.0820363	6	TRUE	TRUE	TRUE	TRUE
anthelmintic	2751	7	0.0859544	7	TRUE	TRUE	TRUE	TRUE
cardiac glycoside	1785	7	0.388598	7	TRUE	TRUE	TRUE	TRUE
DNA crosslinker	1065	7	0.106299	5	TRUE	TRUE	TRUE	TRUE
hedgehog mod.	764	7	0.133847	7	TRUE	TRUE	TRUE	TRUE
purinergic	656	7	0.0841113	4	TRUE	TRUE	TRUE	TRUE
PPAR mod.	608	7	0.0940183	7	TRUE	TRUE	TRUE	TRUE
imidazolinergic	441	7	0.0974297	7	TRUE	TRUE	TRUE	TRUE
TKI	17953	7	0.0356938	0	TRUE	TRUE	FALSE	FALSE	low_corr_or_not_enough_good_folds
Aurora inh.	6714	7	0.0583757	0	TRUE	TRUE	FALSE	FALSE	low_corr_or_not_enough_good_folds
antipsychotic	3500	7	0.0708118	2	TRUE	TRUE	FALSE	FALSE	low_corr_or_not_enough_good_folds
JAK-i	2804	7	0.0794105	2	TRUE	TRUE	FALSE	FALSE	low_corr_or_not_enough_good_folds
retinoid	2617	7	0.0517265	0	TRUE	TRUE	FALSE	FALSE	low_corr_or_not_enough_good_folds
PARP-i	2277	7	0.063847	0	TRUE	TRUE	FALSE	FALSE	low_corr_or_not_enough_good_folds
antibiotic	1574	7	0.0438895	0	TRUE	TRUE	FALSE	FALSE	low_corr_or_not_enough_good_folds
adrenergic	1468	7	0.012125	0	TRUE	TRUE	FALSE	FALSE	low_corr_or_not_enough_good_folds
Ca2+ ch. blocker	1462	7	0.0382107	0	TRUE	TRUE	FALSE	FALSE	low_corr_or_not_enough_good_folds
terpenoid	1288	7	0.0681994	1	TRUE	TRUE	FALSE	FALSE	low_corr_or_not_enough_good_folds
COX inh.	1217	7	0.0214401	0	TRUE	TRUE	FALSE	FALSE	low_corr_or_not_enough_good_folds
p38 inh.	1142	7	0.0249081	0	TRUE	TRUE	FALSE	FALSE	low_corr_or_not_enough_good_folds
5-HT modulator	1121	7	0.0286873	0	TRUE	TRUE	FALSE	FALSE	low_corr_or_not_enough_good_folds
alkaloid	1048	7	0.0690166	2	TRUE	TRUE	FALSE	FALSE	low_corr_or_not_enough_good_folds
antiviral	1034	7	0.0371669	0	TRUE	TRUE	FALSE	FALSE	low_corr_or_not_enough_good_folds
antifungal	1009	7	0.0634312	0	TRUE	TRUE	FALSE	FALSE	low_corr_or_not_enough_good_folds
antimalarial	898	7	0.0510948	0	TRUE	TRUE	FALSE	FALSE	low_corr_or_not_enough_good_folds
GABAergic	855	7	0.0151837	0	TRUE	TRUE	FALSE	FALSE	low_corr_or_not_enough_good_folds
flavonoid	840	7	0.0171042	0	TRUE	TRUE	FALSE	FALSE	low_corr_or_not_enough_good_folds
cannabinoidergic	839	7	0.0533896	0	TRUE	TRUE	FALSE	FALSE	low_corr_or_not_enough_good_folds
PDE-i	812	7	0.0260871	0	TRUE	TRUE	FALSE	FALSE	low_corr_or_not_enough_good_folds
Na+ ch. blocker	796	7	0.0256673	0	TRUE	TRUE	FALSE	FALSE	low_corr_or_not_enough_good_folds
histaminergic	683	7	0.0168316	0	TRUE	TRUE	FALSE	FALSE	low_corr_or_not_enough_good_folds
prostanoid mod.	668	7	0.024563	0	TRUE	TRUE	FALSE	FALSE	low_corr_or_not_enough_good_folds
progestogen	663	7	0.0350344	0	TRUE	TRUE	FALSE	FALSE	low_corr_or_not_enough_good_folds
cholinergic	631	7	0.0144317	0	TRUE	TRUE	FALSE	FALSE	low_corr_or_not_enough_good_folds
TCA/TeCA	568	7	0.0403938	0	TRUE	TRUE	FALSE	FALSE	low_corr_or_not_enough_good_folds
opioidergic	509	7	0.0552524	0	TRUE	TRUE	FALSE	FALSE	low_corr_or_not_enough_good_folds
ER agonist	468	7	0.0206577	0	TRUE	TRUE	FALSE	FALSE	low_corr_or_not_enough_good_folds
glutamatergic	416	7	0.0187173	0	TRUE	TRUE	FALSE	FALSE	low_corr_or_not_enough_good_folds
dopaminergic	401	7	0.0248079	0	TRUE	TRUE	FALSE	FALSE	low_corr_or_not_enough_good_folds
K+ ch. blocker	391	7	0.0304545	0	TRUE	TRUE	FALSE	FALSE	low_corr_or_not_enough_good_folds
AIIRA	378	7	0.0262044	0	TRUE	TRUE	FALSE	FALSE	low_corr_or_not_enough_good_folds
FXR mod.	342	7	0.0587268	0	TRUE	TRUE	FALSE	FALSE	low_corr_or_not_enough_good_folds
MAOI	221	7	0.037893	0	TRUE	TRUE	FALSE	FALSE	low_corr_or_not_enough_good_folds
K+ ch. opener	198	7	0.0246532	0	TRUE	TRUE	FALSE	FALSE	low_corr_or_not_enough_good_folds
ACE inh.	159	7	0.00283481	0	TRUE	TRUE	FALSE	FALSE	low_corr_or_not_enough_good_folds
ergot alkaloid	150	7	0.0394175	0	TRUE	TRUE	FALSE	FALSE	low_corr_or_not_enough_good_folds
coumarin	126	7	0.0102814	0	TRUE	TRUE	FALSE	FALSE	low_corr_or_not_enough_good_folds

### Sheet: per_fold_support
MOA	1	2	3	4	5	6	7
5-HT modulator	160	136	147	175	158	170	175
ACE inh.	22	19	20	25	25	23	25
AIIRA	41	60	41	61	54	60	61
Aurora inh.	977	768	826	1065	963	1050	1065
CDK-i	1221	1326	1235	1627	1510	1540	1596
COX inh.	141	123	174	199	190	191	199
Ca2+ ch. blocker	189	156	196	235	217	234	235
DNA crosslinker	57	67	188	192	181	188	192
EGFR-i	772	849	741	880	832	871	884
ER agonist	58	63	66	71	68	71	71
FXR mod.	46	45	50	51	48	51	51
GABAergic	120	116	107	131	123	127	131
HDAC-i	3658	3523	3847	4016	3719	3994	4021
HSP-i	1508	1638	1514	1687	1487	1662	1682
JAK-i	374	418	254	444	430	439	445
K+ ch. blocker	56	55	53	58	54	57	58
K+ ch. opener	27	27	24	32	29	27	32
MAOI	35	22	21	37	34	35	37
MEK/ERK-i	1259	1418	1581	1621	1516	1548	1621
Na+ ch. blocker	107	73	117	128	117	126	128
PARP-i	328	326	328	329	309	328	329
PDE-i	104	109	109	128	118	116	128
PI3K-i	2059	2225	2284	2414	2210	2366	2396
PPAR mod.	78	86	84	91	87	91	91
TCA/TeCA	62	83	73	88	86	88	88
TKI	2300	2477	2332	2775	2610	2690	2769
Topo-i	1601	1648	907	1869	1687	1851	1869
adrenergic	187	195	191	227	216	225	227
alkaloid	140	149	102	167	154	168	168
anthelmintic	388	393	358	410	386	406	410
antibiotic	209	174	195	255	236	250	255
antifungal	135	137	116	159	149	154	159
antimalarial	70	117	123	150	141	147	150
antimetabolite	477	544	526	688	621	677	689
antimicrotubule	673	724	634	888	817	869	888
antipsychotic	428	360	337	604	569	597	605
antiviral	137	142	121	162	149	161	162
cannabinoidergic	121	100	122	127	116	126	127
cardiac glycoside	205	255	253	274	250	274	274
cholinergic	83	79	81	98	95	97	98
coumarin	18	17	17	19	17	19	19
dopaminergic	51	54	54	62	57	61	62
ergot alkaloid	21	16	21	24	20	24	24
flavonoid	118	114	111	125	122	125	125
glucocorticoid	471	450	444	569	470	522	569
glutamatergic	52	57	41	67	66	66	67
hedgehog mod.	90	115	89	119	113	119	119
histaminergic	86	80	91	108	105	105	108
imidazolinergic	63	60	60	65	64	64	65
mTOR-i	1530	1391	1488	1762	1665	1694	1743
opioidergic	59	74	71	78	72	77	78
p38 inh.	170	151	127	177	165	175	177
progestogen	64	93	95	105	96	105	105
prostanoid mod.	70	91	91	105	102	104	105
purinergic	93	92	89	97	91	97	97
retinoid	358	217	384	421	395	421	421
terpenoid	133	183	191	202	179	200	200

### Sheet: per_fold_details
MOA	Fold	count	mean_intra_corr_fold
5-HT modulator	1	160	0.0284873
ACE inh.	1	22	-0.000230709
AIIRA	1	41	0.0240963
Aurora inh.	1	977	0.063549
CDK-i	1	1221	0.143224
COX inh.	1	141	0.0210676
Ca2+ ch. blocker	1	189	0.0328122
DNA crosslinker	1	57	0.0437879
EGFR-i	1	772	0.100579
ER agonist	1	58	0.0224897
FXR mod.	1	46	0.061903
GABAergic	1	120	0.0161265
HDAC-i	1	3658	0.30862
HSP-i	1	1508	0.209654
JAK-i	1	374	0.0908143
K+ ch. blocker	1	56	0.0285999
K+ ch. opener	1	27	0.0167097
MAOI	1	35	0.0486216
MEK/ERK-i	1	1259	0.176788
Na+ ch. blocker	1	107	0.0324306
PARP-i	1	328	0.0640221
PDE-i	1	104	0.0239847
PI3K-i	1	2059	0.178811
PPAR mod.	1	78	0.113016
TCA/TeCA	1	62	0.0468406
TKI	1	2300	0.043882
Topo-i	1	1601	0.212265
adrenergic	1	187	0.0123417
alkaloid	1	140	0.0872643
anthelmintic	1	388	0.0884405
antibiotic	1	209	0.0446883
antifungal	1	135	0.0613935
antimalarial	1	70	0.0525464
antimetabolite	1	477	0.0830004
antimicrotubule	1	673	0.209291
antipsychotic	1	428	0.0679641
antiviral	1	137	0.0412498
cannabinoidergic	1	121	0.0552988
cardiac glycoside	1	205	0.405886
cholinergic	1	83	0.0159837
coumarin	1	18	0.0150783
dopaminergic	1	51	0.0238768
ergot alkaloid	1	21	0.044379
flavonoid	1	118	0.0184872
glucocorticoid	1	471	0.0872557
glutamatergic	1	52	0.027368
hedgehog mod.	1	90	0.125678
histaminergic	1	86	0.0202941
imidazolinergic	1	63	0.0944807
mTOR-i	1	1530	0.197653
opioidergic	1	59	0.0557567
p38 inh.	1	170	0.023901
progestogen	1	64	0.0412132
prostanoid mod.	1	70	0.0353565
purinergic	1	93	0.0847123
retinoid	1	358	0.0483932
terpenoid	1	133	0.0849869
5-HT modulator	2	136	0.0216931
ACE inh.	2	19	0.00684362
AIIRA	2	60	0.0282213
Aurora inh.	2	768	0.0490364
CDK-i	2	1326	0.130925
COX inh.	2	123	0.0139784
Ca2+ ch. blocker	2	156	0.021589
DNA crosslinker	2	67	0.0624829
EGFR-i	2	849	0.0918197
ER agonist	2	63	0.019764
FXR mod.	2	45	0.0743661
GABAergic	2	116	0.0176832
HDAC-i	2	3523	0.325226
HSP-i	2	1638	0.230752
JAK-i	2	418	0.0815481
K+ ch. blocker	2	55	0.0259991
K+ ch. opener	2	27	0.0167097
MAOI	2	22	0.017744
MEK/ERK-i	2	1418	0.184771
Na+ ch. blocker	2	73	0.01776
PARP-i	2	326	0.0644801
PDE-i	2	109	0.0237517
PI3K-i	2	2225	0.186838
PPAR mod.	2	86	0.0969884
TCA/TeCA	2	83	0.0414723
TKI	2	2477	0.0346638
Topo-i	2	1648	0.209858
adrenergic	2	195	0.0121056
alkaloid	2	149	0.0851246
anthelmintic	2	393	0.0875326
antibiotic	2	174	0.0406579
antifungal	2	137	0.0611065
antimalarial	2	117	0.0609904
antimetabolite	2	544	0.129809
antimicrotubule	2	724	0.214257
antipsychotic	2	360	0.0566883
antiviral	2	142	0.0420177
cannabinoidergic	2	100	0.0584476
cardiac glycoside	2	255	0.397378
cholinergic	2	79	0.0118005
coumarin	2	17	0.0223705
dopaminergic	2	54	0.0292161
ergot alkaloid	2	16	0.0100163
flavonoid	2	114	0.0154306
glucocorticoid	2	450	0.0810949
glutamatergic	2	57	0.0193791
hedgehog mod.	2	115	0.14241
histaminergic	2	80	0.0139935
imidazolinergic	2	60	0.108177
mTOR-i	2	1391	0.167866
opioidergic	2	74	0.0612893
p38 inh.	2	151	0.0234805
progestogen	2	93	0.0359556
prostanoid mod.	2	91	0.0275163
purinergic	2	92	0.0882715
retinoid	2	217	0.0531527
terpenoid	2	183	0.0642715
5-HT modulator	3	147	0.0311418
ACE inh.	3	20	0.00517482
AIIRA	3	41	0.0240963
Aurora inh.	3	826	0.0619557
CDK-i	3	1235	0.111129
COX inh.	3	174	0.0256214
Ca2+ ch. blocker	3	196	0.0497187
DNA crosslinker	3	188	0.131594
EGFR-i	3	741	0.0933966
ER agonist	3	66	0.0217435
FXR mod.	3	50	0.055203
GABAergic	3	107	0.0173005
HDAC-i	3	3847	0.30438
HSP-i	3	1514	0.239848
JAK-i	3	254	0.0663678
K+ ch. blocker	3	53	0.0369931
K+ ch. opener	3	24	0.0430847
MAOI	3	21	0.026617
MEK/ERK-i	3	1581	0.193821
Na+ ch. blocker	3	117	0.0250633
PARP-i	3	328	0.0640221
PDE-i	3	109	0.0260082
PI3K-i	3	2284	0.182854
PPAR mod.	3	84	0.0955644
TCA/TeCA	3	73	0.0386676
TKI	3	2332	0.0349674
Topo-i	3	907	0.200752
adrenergic	3	191	0.0129822
alkaloid	3	102	0.0368079
anthelmintic	3	358	0.0846553
antibiotic	3	195	0.0450547
antifungal	3	116	0.0639421
antimalarial	3	123	0.0570447
antimetabolite	3	526	0.085141
antimicrotubule	3	634	0.180296
antipsychotic	3	337	0.0531301
antiviral	3	121	0.0372013
cannabinoidergic	3	122	0.0539727
cardiac glycoside	3	253	0.383771
cholinergic	3	81	0.0158278
coumarin	3	17	0.015266
dopaminergic	3	54	0.016579
ergot alkaloid	3	21	0.0470016
flavonoid	3	111	0.0154146
glucocorticoid	3	444	0.0834892
glutamatergic	3	41	0.0130131
hedgehog mod.	3	89	0.130775
histaminergic	3	91	0.0158589
imidazolinergic	3	60	0.108177
mTOR-i	3	1488	0.175583
opioidergic	3	71	0.0614807
p38 inh.	3	127	0.0288504
progestogen	3	95	0.029453
prostanoid mod.	3	91	0.0240896
purinergic	3	89	0.0965302
retinoid	3	384	0.0507173
terpenoid	3	191	0.0725698
5-HT modulator	4	175	0.0299781
ACE inh.	4	25	0.000821176
AIIRA	4	61	0.0259673
Aurora inh.	4	1065	0.0592256
CDK-i	4	1627	0.135683
COX inh.	4	199	0.022767
Ca2+ ch. blocker	4	235	0.0409954
DNA crosslinker	4	192	0.125818
EGFR-i	4	880	0.0908976
ER agonist	4	71	0.0200155
FXR mod.	4	51	0.0518252
GABAergic	4	131	0.0138498
HDAC-i	4	4016	0.302411
HSP-i	4	1687	0.222192
JAK-i	4	444	0.0792157
K+ ch. blocker	4	58	0.0306444
K+ ch. opener	4	32	0.0266095
MAOI	4	37	0.0433525
MEK/ERK-i	4	1621	0.188094
Na+ ch. blocker	4	128	0.0256167
PARP-i	4	329	0.0637523
PDE-i	4	128	0.026282
PI3K-i	4	2414	0.178751
PPAR mod.	4	91	0.0878086
TCA/TeCA	4	88	0.0388715
TKI	4	2775	0.034369
Topo-i	4	1869	0.213916
adrenergic	4	227	0.0118651
alkaloid	4	167	0.0678954
anthelmintic	4	410	0.0852265
antibiotic	4	255	0.0437654
antifungal	4	159	0.0629895
antimalarial	4	150	0.047186
antimetabolite	4	688	0.101194
antimicrotubule	4	888	0.199522
antipsychotic	4	604	0.079027
antiviral	4	162	0.0348734
cannabinoidergic	4	127	0.0516419
cardiac glycoside	4	274	0.382741
cholinergic	4	98	0.0141737
coumarin	4	19	0.00496108
dopaminergic	4	62	0.0278178
ergot alkaloid	4	24	0.0387577
flavonoid	4	125	0.0176661
glucocorticoid	4	569	0.0851961
glutamatergic	4	67	0.0177228
hedgehog mod.	4	119	0.13344
histaminergic	4	108	0.016564
imidazolinergic	4	65	0.0904597
mTOR-i	4	1762	0.197494
opioidergic	4	78	0.0532223
p38 inh.	4	177	0.0242994
progestogen	4	105	0.0339925
prostanoid mod.	4	105	0.0208579
purinergic	4	97	0.0788645
retinoid	4	421	0.0517684
terpenoid	4	202	0.0653673
5-HT modulator	5	158	0.0303886
ACE inh.	5	25	0.000821176
AIIRA	5	54	0.0304386
Aurora inh.	5	963	0.0555243
CDK-i	5	1510	0.134716
COX inh.	5	190	0.0228096
Ca2+ ch. blocker	5	217	0.0405802
DNA crosslinker	5	181	0.125929
EGFR-i	5	832	0.0922746
ER agonist	5	68	0.0205601
FXR mod.	5	48	0.06414
GABAergic	5	123	0.0143156
HDAC-i	5	3719	0.300552
HSP-i	5	1487	0.222291
JAK-i	5	430	0.0795625
K+ ch. blocker	5	54	0.0302028
K+ ch. opener	5	29	0.0182857
MAOI	5	34	0.0404449
MEK/ERK-i	5	1516	0.184387
Na+ ch. blocker	5	117	0.0287242
PARP-i	5	309	0.0623218
PDE-i	5	118	0.028573
PI3K-i	5	2210	0.175315
PPAR mod.	5	87	0.0891333
TCA/TeCA	5	86	0.0391617
TKI	5	2610	0.033647
Topo-i	5	1687	0.206663
adrenergic	5	216	0.011595
alkaloid	5	154	0.0687408
anthelmintic	5	386	0.084545
antibiotic	5	236	0.0451609
antifungal	5	149	0.0648638
antimalarial	5	141	0.0452998
antimetabolite	5	621	0.0963523
antimicrotubule	5	817	0.200181
antipsychotic	5	569	0.0800773
antiviral	5	149	0.0348035
cannabinoidergic	5	116	0.0504234
cardiac glycoside	5	250	0.384925
cholinergic	5	95	0.0140426
coumarin	5	17	0.00437162
dopaminergic	5	57	0.0230417
ergot alkaloid	5	20	0.0582525
flavonoid	5	122	0.0173992
glucocorticoid	5	470	0.0706944
glutamatergic	5	66	0.0180509
hedgehog mod.	5	113	0.137748
histaminergic	5	105	0.0169359
imidazolinergic	5	64	0.0948951
mTOR-i	5	1665	0.198767
opioidergic	5	72	0.0480337
p38 inh.	5	165	0.0246674
progestogen	5	96	0.0366419
prostanoid mod.	5	102	0.0214064
purinergic	5	91	0.0826719
retinoid	5	395	0.0545172
terpenoid	5	179	0.0606195
5-HT modulator	6	170	0.0291438
ACE inh.	6	23	0.00559244
AIIRA	6	60	0.0246435
Aurora inh.	6	1050	0.0601132
CDK-i	6	1540	0.132981
COX inh.	6	191	0.0210694
Ca2+ ch. blocker	6	234	0.0407839
DNA crosslinker	6	188	0.128664
EGFR-i	6	871	0.0933605
ER agonist	6	71	0.0200155
FXR mod.	6	51	0.0518252
GABAergic	6	127	0.0131607
HDAC-i	6	3994	0.302307
HSP-i	6	1662	0.221948
JAK-i	6	439	0.0794699
K+ ch. blocker	6	57	0.0300983
K+ ch. opener	6	27	0.0245639
MAOI	6	35	0.0451183
MEK/ERK-i	6	1548	0.183999
Na+ ch. blocker	6	126	0.02446
PARP-i	6	328	0.0645779
PDE-i	6	116	0.0277277
PI3K-i	6	2366	0.179417
PPAR mod.	6	91	0.0878086
TCA/TeCA	6	88	0.0388715
TKI	6	2690	0.0339622
Topo-i	6	1851	0.21588
adrenergic	6	225	0.0121206
alkaloid	6	168	0.0686415
anthelmintic	6	406	0.0860546
antibiotic	6	250	0.0441341
antifungal	6	154	0.0667337
antimalarial	6	147	0.0474106
antimetabolite	6	677	0.0997016
antimicrotubule	6	869	0.200576
antipsychotic	6	597	0.0802325
antiviral	6	161	0.0351492
cannabinoidergic	6	126	0.0523009
cardiac glycoside	6	274	0.382741
cholinergic	6	97	0.0150201
coumarin	6	19	0.00496108
dopaminergic	6	61	0.0253058
ergot alkaloid	6	24	0.0387577
flavonoid	6	125	0.0176661
glucocorticoid	6	522	0.0813278
glutamatergic	6	66	0.0177644
hedgehog mod.	6	119	0.13344
histaminergic	6	105	0.0176108
imidazolinergic	6	64	0.0953592
mTOR-i	6	1694	0.19658
opioidergic	6	77	0.0537621
p38 inh.	6	175	0.0248586
progestogen	6	105	0.0339925
prostanoid mod.	6	104	0.0218563
purinergic	6	97	0.0788645
retinoid	6	421	0.0517684
terpenoid	6	200	0.0648539
5-HT modulator	7	175	0.0299781
ACE inh.	7	25	0.000821176
AIIRA	7	61	0.0259673
Aurora inh.	7	1065	0.0592256
CDK-i	7	1596	0.134178
COX inh.	7	199	0.022767
Ca2+ ch. blocker	7	235	0.0409954
DNA crosslinker	7	192	0.125818
EGFR-i	7	884	0.091644
ER agonist	7	71	0.0200155
FXR mod.	7	51	0.0518252
GABAergic	7	131	0.0138498
HDAC-i	7	4021	0.302359
HSP-i	7	1682	0.222771
JAK-i	7	445	0.0788953
K+ ch. blocker	7	58	0.0306444
K+ ch. opener	7	32	0.0266095
MAOI	7	37	0.0433525
MEK/ERK-i	7	1621	0.188094
Na+ ch. blocker	7	128	0.0256167
PARP-i	7	329	0.0637523
PDE-i	7	128	0.026282
PI3K-i	7	2396	0.178186
PPAR mod.	7	91	0.0878086
TCA/TeCA	7	88	0.0388715
TKI	7	2769	0.034365
Topo-i	7	1869	0.213324
adrenergic	7	227	0.0118651
alkaloid	7	168	0.0686415
anthelmintic	7	410	0.0852265
antibiotic	7	255	0.0437654
antifungal	7	159	0.0629895
antimalarial	7	150	0.047186
antimetabolite	7	689	0.100824
antimicrotubule	7	888	0.199522
antipsychotic	7	605	0.0785631
antiviral	7	162	0.0348734
cannabinoidergic	7	127	0.0516419
cardiac glycoside	7	274	0.382741
cholinergic	7	98	0.0141737
coumarin	7	19	0.00496108
dopaminergic	7	62	0.0278178
ergot alkaloid	7	24	0.0387577
flavonoid	7	125	0.0176661
glucocorticoid	7	569	0.0851961
glutamatergic	7	67	0.0177228
hedgehog mod.	7	119	0.13344
histaminergic	7	108	0.016564
imidazolinergic	7	65	0.0904597
mTOR-i	7	1743	0.19742
opioidergic	7	78	0.0532223
p38 inh.	7	177	0.0242994
progestogen	7	105	0.0339925
prostanoid mod.	7	105	0.0208579
purinergic	7	97	0.0788645
retinoid	7	421	0.0517684
terpenoid	7	200	0.0647268
